# GLI transcriptional repression is inert prior to Hedgehog pathway activation

**DOI:** 10.1101/2021.06.29.450392

**Authors:** Rachel K. Lex, Weiqiang Zhou, Zhicheng Ji, Kristin N. Falkenstein, Kaleigh E. Schuler, Kathryn E. Windsor, Joseph D. Kim, Hongkai Ji, Steven A. Vokes

**Affiliations:** Department of Molecular Biosciences, University of Texas at Austin, 100 E 24th Street Stop A5000, Austin, TX 78712 USA; Department of Biostatistics, Johns Hopkins Bloomberg School of Public Health, 615 North Wolfe Street, Room E3638, Baltimore, MD 21205, USA; Department of Biostatistics and Bioinformatics, Duke University School of Medicine, 2424 Erwin Road, Suite 1102 Hock Plaza Box 2721 Durham, NC 27710

**Author notes:** Corresponding author Phone: -232-8359.

**Keywords:** Hedgehog signaling, GLI, GLI3, transcriptional repression, chromatin, limb bud, limb development, pre-patterning, cilia

## Abstract

In the absence of Hedgehog (HH) signaling, GLI proteins are post-translationally modified within cilia into transcriptional repressors that subsequently prevent sub-threshold activation of HH target genes. GLI repression is presumably important for preventing precocious expression of target genes before the onset of HH pathway activation, a presumption that underlies the pre-patterning model of anterior-posterior limb polarity. Here, we report that GLI3 repressor is abundant and binds to target genes in early limb development. However, contrary to expectations, GLI3 repression neither regulates the activity of GLI enhancers nor expression of HH target genes as it does after HH signaling has been established. Within the cilia, the transition to active GLI repression is accompanied by increases in axonemal GLI3 localization, possibly signifying altered GLI3 processing. Together, our results demonstrate that GLI3 repression does not prevent precocious activation of HH target genes, or have a pre-patterning role in regulating anterior-posterior limb polarity.
