## Supplemental Table 1 for "GLI transcriptional repression is inert prior to Hedgehog pathway activation"

### Sheet: README
	List of predicted HH target genes that are reduced in Shh-/- limb buds at E10.5 and are near HH-responsive GBRs.
	YES/NO denotes called peaks that overlap promoter of genes (2kb downstream to 5kb upstream) for E9.25 H3K27me3 CUT&TAG and H3K27ac ChIP-seq datasets
	Points refers to point system used to identify HH target genes (see methods). Higher number of points is indicative of more HH-responsive GBRs near a gene, that are also
	in close proximity to the gene, compared to genes with lower points

### Sheet: HH target genes
Gene	E9.25 H3K27me3	E9.25 H3K27ac	Points
Hoxd12	YES	NO	158.227
Hoxd13	YES	NO	156.165
Ptch1	YES	YES	141.423
Hoxd11	YES	NO	139.601
Hoxd10	YES	YES	136.788
Sall3	YES	YES	107.154
Hsd11b2	YES	YES	99.6885
Socs2	YES	YES	85.8629
Aprt	NO	YES	64.4491
Mfsd2a	YES	NO	64.0813
Foxd2	YES	NO	57.8836
Tagln2	YES	NO	55.1395
Ccnd1	YES	YES	49.3838
Cntfr	YES	YES	48.291
Hand2	YES	YES	46.0155
Smoc1	YES	YES	41.4609
Msi2	NO	YES	40.4031
Gli1	YES	YES	39.5964
Ptch2	NO	YES	39.1977
Pdzd2	YES	YES	38.8577
Arhgap9	YES	YES	38.8144
Cdk6	YES	YES	34.93
Wnt5a	YES	YES	34.667
Hhip	YES	NO	31.3769
Tmem256	YES	YES	29.948
Calml4	NO	YES	29.4758
N4bp3	YES	YES	29.4641
Cyp1b1	YES	NO	28.9216
Nid1	YES	YES	28.8621
Dock6	NO	YES	28.7584
Lrig1	YES	YES	28.5082
Alg13	YES	YES	28.33
Ntm	YES	NO	27.1953
Frem1	NO	YES	26.7386
Ldlr	NO	YES	23.3788
Arid3b	NO	YES	19.8032
Hs3st6	YES	NO	19.7805
Pknox2	YES	YES	19.549
Cpne5	YES	YES	19.5438
Ydjc	NO	NO	19.3715
Rcsd1	YES	NO	19.3198
Itga8	YES	YES	19.1344
Pgf	YES	NO	18.8281
Enpp2	YES	NO	18.728
Rtn4rl1	YES	NO	18.6841
Prdm1	YES	YES	18.4536
Gldc	YES	YES	18.3733
Ndufaf4	NO	YES	17.4843
Gbx2	YES	YES	16.7742
Ets2	NO	YES	16.6871
Mtus1	YES	YES	16.5472
Kctd1	YES	YES	16.1497
Tfap2c	YES	YES	15.1523
Grem1	YES	YES	14.59
Rrp12	NO	YES	14.0369
Hspd1	NO	YES	13.9305
Scd1	NO	YES	13.4432
Azin1	NO	YES	11.169
Bcat1	NO	YES	10.1222
Irs1	YES	YES	9.98304
Pmaip1	YES	NO	9.03014
Rnd3	NO	YES	8.66402
Fat3	YES	YES	7.83396
Tfrc	NO	YES	7.81168
Litaf	NO	YES	7.48454
Taf4b	NO	YES	7.454
Hus1	NO	YES	7.4136
Tsr1	NO	YES	7.07572
Rasgef1b	YES	YES	6.45088
Nolc1	NO	YES	6.31884
Tle4	NO	YES	5.95155
Rsl1d1	NO	YES	3.04519
Lin28b	NO	YES	1.72828
Osr1	YES	NO	0.58894
